# The Agroforestry Species Switchboard, a global resource to explore information for 107,269 plant species

**DOI:** 10.1101/2025.03.09.642182

**Authors:** Roeland Kindt, Ilyas Siddique, Ian Dawson, Innocent John, Fabio Pedercini, Jens-Peter Lillesø, Lars Graudal

## Abstract

The Agroforestry Species Switchboard is a comprehensive vascular plant database that guides users to information for a particular taxon from a global but fragmented set of resources. Via standardized species names, a user can rapidly infer which among the 59 contributing databases contain information for a species of interest, and understand how this information can be accessed. By providing taxonomic identifiers to World Flora Online, it is straightforward to check for changes in taxonomy. Among the 59 databases referenced, ten covered over 10,000 species, 20 between 1,000 and 10,000 species, and 22 between 100 and 1,000 species. The ten species-richest plant families across covered databases were the Fabaceae (9,537 species), Asteraceae (6,041), Rubiaceae (4,812), Poaceae (3,947), Myrtaceae (3,544), Euphorbiaceae (2,689), Malvaceae (2,478), Rosaceae (2,374), Lauraceae (2,334) and Lamiaceae (2,107). Information included in the Switchboard distinguishes 54,812 tree-like species, covering most known tree species globally. Among its applications, the Switchboard can assist species selection for ecological restoration projects to synergize biodiversity and human well-being objectives.
