## Supplementary Table 1 for "The Agroforestry Species Switchboard, a global resource to explore information for 107,269 plant species"

### Sheet: All species
Supplementary Table 1						Native	Africa	Tropical Asia	Temperate Asia	Southern America	Northern America	Australasia	Pacific	Europe
Taxonomic and geographic coverage of contributing databases
						Total	19511	22051	17778	28807	21220	7679	4579	6166		(from Sup. 2)
						Maximum	11220	12565	10091	19240	16448	3264	2425	3726
SEQ	Database	families	genera	species	taxa	records	AFR	OAS	EAS	SAM	NAM	AUS	PAC	EUR	Continents
9	GRIIS	306	3017	12259	12443	13443	3712	2722	4987	2416	2628	1136	431	3726	8
3	USDA-Plants	498	4789	29110	33733	35156	2886	2731	4941	4824	16448	1515	2118	3090	8
4	CABI	363	4494	21979	22667	24882	4490	5142	5696	5529	3525	2517	1007	2944	8
2	WCUP	428	6759	40047	40090	40248	11220	12565	10091	7895	6686	2581	1337	2936	8
15	CABI-ISC	253	2101	6433	6578	6790	1865	1371	2624	1104	1408	639	473	2161	8
8	USDA-GRIN	316	3394	12261	12650	13088	2846	3330	4789	2410	2890	1149	413	2026	8
5	FoodPlants	349	4169	19452	19892	22165	5240	5436	5966	3310	3373	2010	646	1869	8
11	UTempP	258	1861	8441	8561	8890	1111	1726	4415	582	2454	815	76	1790	8
12	PFAF	286	2176	7731	7955	8481	1209	1716	3652	878	2230	626	135	1636	8
10	Duke-Ethno	333	3336	10130	10330	12213	2362	3687	3592	2314	2460	648	561	1347	8
14	Mansfeld	244	1980	6436	6806	8040	1557	2024	2594	1595	1268	415	253	1037	8
20	ECOCROP	183	1044	2362	2395	2463	865	786	931	409	400	434	96	521	8
21	Duke-Phyto	195	1045	2164	2179	2271	458	673	847	465	537	196	76	436	8
27	eHALOPH	89	415	1152	1156	1167	396	382	600	210	254	277	94	335	8
1	TreeGOER	266	4061	47927	47965	48363	8408	10926	4536	19240	3952	3264	2425	319	8
26	FamineFoods	174	765	1427	1450	1599	521	688	772	135	180	166	84	230	8
32	NewCROP	137	583	841	925	995	230	276	349	193	274	71	39	204	8
6	GlobUNT	238	2600	13784	13796	14014	3376	5051	2024	3109	1470	1025	611	192	8
25	CABI-Forest	119	631	1545	1557	1564	240	612	500	286	276	220	78	124	8
42	GISD	113	323	456	458	458	167	175	230	135	106	74	34	123	8
7	UTropP	295	2750	12494	12523	12727	3731	4433	2096	3821	1357	994	645	119	8
46	Oxford400	163	370	291	393	393	90	66	139	60	55	16	6	117	8
16	PROSEA	260	1562	5258	6017	6179	458	4557	1287	389	296	587	429	104	8
41	PPMAC	132	397	487	488	494	96	109	151	250	121	19	15	94	8
17	Tallo	190	1462	5123	5129	5161	722	1845	1231	1068	859	935	121	91	8
52	EUFORGEN	22	41	106	109	110	31	8	71	2	17	1	0	83	7
18	Extrafloral	138	861	3549	3908	4246	429	719	480	1846	784	276	89	82	8
13	BIOMASS	200	1738	7407	7506	8157	922	2712	917	2433	705	1067	230	79	8
39	Feedipedia	75	350	599	615	625	301	226	254	154	103	58	26	76	8
24	ComTimber	109	601	1658	1673	1713	323	539	213	454	294	133	65	69	8
23	PROTA	171	913	1767	1767	1780	1538	281	336	127	118	92	66	60	8
37	GSM	85	379	648	683	694	135	194	203	171	178	56	37	58	8
22	GlobAllome	131	745	1767	1794	1938	394	745	486	271	292	227	58	50	8
40	TheWood	62	242	508	551	554	81	62	75	103	201	84	11	49	8
35	Gymnosperm	13	80	750	879	906	89	140	196	87	191	75	51	41	8
30	V4A	130	518	1013	1015	1019	986	140	255	40	32	45	30	25	8
44	ECHO	46	186	341	343	491	67	132	158	84	66	22	11	23	8
19	LUCID-rain	181	1003	2615	2896	2936	213	958	402	199	161	2241	337	13	8
34	AWDD	86	390	782	798	869	652	48	57	25	23	67	15	13	8
38	AFD	89	352	614	615	617	249	230	177	118	84	78	50	11	8
50	SoFT	6	81	191	211	282	88	52	57	86	64	10	10	10	8
28	NWFD	75	303	1110	1133	1254	8	16	19	926	357	4	4	9	8
36	RELMA-ICRAF	100	381	655	662	706	518	100	171	61	39	43	14	8	8
43	UTSA	72	259	434	434	435	410	52	108	16	9	18	12	8	8
47	ICRAF-gene	47	134	231	234	238	107	51	55	55	46	17	4	5	8
55	ICRAF-nutri	43	75	91	95	100	41	28	29	24	16	8	5	4	8
48	TFH	49	125	213	215	215	35	59	30	70	49	60	5	2	8
53	AOCC	47	82	96	100	101	56	21	20	18	10	6	5	2	8
29	LUCID-wat	1	4	1078	1205	1256	2	13	3	4	3	1066	1	0	7
31	TropTimber	93	541	949	973	980	285	379	100	265	58	84	70	0	7
45	Restoracion	81	238	317	317	317	22	13	11	297	238	7	7	0	7
49	AdC	49	123	198	202	204	9	3	1	196	156	3	3	0	7
51	Leaflets	53	138	186	187	194	59	92	49	33	23	17	11	0	7
56	Pacific	26	40	68	70	77	13	42	20	8	4	23	48	0	7
54	INBAR	2	22	96	100	111	8	69	42	3	3	1	0	0	6
57	Tropitree	9	22	24	24	24	10	8	7	10	6	1	0	0	6
58	OPTIONs	10	12	12	12	12	8	2	1	3	2	0	0	0	5
33	LUCID-euc	1	3	791	909	933	0	8	0	0	0	791	0	0	2
59	GPS	380	4370	0	4370	4458

### Sheet: Tree species
						Native	Africa	Tropical Asia	Temperate Asia	Southern America	Northern America	Australasia	Pacific	Europe
				(from Sup. 2)		Total	9306	13507	5865	20488	4705	3765	2804	444
						Maximum	8408	10926	4536	19240	3952	3264	2425	319
SEQ	Database	families	genera	species	taxa	records	AFR	OAS	EAS	SAM	NAM	AUS	PAC	EUR	Continents
1	TreeGOER	266	4061	47927	47965	48363	8408	10926	4536	19240	3952	3264	2425	319	8
2	WCUP	428	6759	40047	40090	40248	3941	6052	2591	3593	1799	1146	703	230	8
3	USDA-Plants	498	4789	29110	33733	35156	421	705	815	1261	1641	660	706	174	8
4	CABI	363	4494	21979	22667	24882	2203	3416	2388	4154	1717	1715	622	296	8
5	FoodPlants	349	4169	19452	19892	22165	1945	2647	1858	1981	1146	922	359	191	8
6	GlobUNT	238	2600	13784	13796	14014	3376	5051	2024	3109	1470	1025	611	192	8
7	UTropP	295	2750	12494	12523	12727	2188	3128	1073	2894	756	640	421	10	8
8	USDA-GRIN	316	3394	12261	12650	13088	689	1364	1380	981	839	497	176	184	8
9	GRIIS	306	3017	12259	12443	13443	432	640	794	622	550	417	131	211	8
10	Duke-Ethno	333	3336	10130	10330	12213	616	1562	1006	1079	864	268	282	118	8
11	UTempP	258	1861	8441	8561	8890	127	469	1244	149	652	413	13	213	8
12	PFAF	286	2176	7731	7955	8481	275	593	982	411	628	251	58	189	8
13	BIOMASS	200	1738	7407	7506	8157	916	2661	912	2425	691	1040	229	77	8
14	Mansfeld	244	1980	6436	6806	8040	400	914	748	823	447	172	138	100	8
15	CABI-ISC	253	2101	6433	6578	6790	258	400	422	377	289	261	181	62	8
16	PROSEA	260	1562	5258	6017	6179	128	3465	596	155	99	321	243	7	8
17	Tallo	190	1462	5123	5129	5161	722	1845	1231	1068	859	935	121	91	8
18	Extrafloral	138	861	3549	3908	4246	213	460	257	1026	407	166	58	18	8
19	LUCID-rain	181	1003	2615	2896	2936	66	563	189	57	41	1392	188	0	7
20	ECOCROP	183	1044	2362	2395	2463	261	379	287	192	158	341	55	70	8
21	Duke-Phyto	195	1045	2164	2179	2271	148	323	277	261	205	128	36	65	8
22	GlobAllome	131	745	1767	1794	1938	384	710	441	245	275	226	58	41	8
23	PROTA	171	913	1767	1767	1780	1017	99	112	41	38	41	29	3	8
24	ComTimber	109	601	1658	1673	1713	323	539	213	454	294	133	65	69	8
25	CABI-Forest	119	631	1545	1557	1564	225	586	471	274	252	211	74	111	8
26	FamineFoods	174	765	1427	1450	1599	155	251	223	46	48	56	28	19	8
27	eHALOPH	89	415	1152	1156	1167	69	118	95	40	33	95	46	15	8
28	NWFD	75	303	1110	1133	1254	7	10	8	736	259	2	2	3	8
29	LUCID-wat	1	4	1078	1205	1256	2	12	2	4	3	460	1	0	7
30	V4A	130	518	1013	1015	1019	779	74	161	16	9	19	17	7	8
31	TropTimber	93	541	949	973	980	285	379	100	265	58	84	70	0	7
32	NewCROP	137	583	841	925	995	50	112	95	104	101	44	24	21	8
33	LUCID-euc	1	3	791	909	933	0	8	0	0	0	791	0	0	2
34	AWDD	86	390	782	798	869	652	48	57	25	23	67	15	13	8
35	Gymnosperm	13	80	750	879	906	44	129	173	70	158	52	48	36	8
36	RELMA-ICRAF	100	381	655	662	706	518	100	171	61	39	43	14	8	8
37	GSM	85	379	648	683	694	83	149	141	127	98	42	28	29	8
38	AFD	89	352	614	615	617	249	230	177	118	84	78	50	11	8
39	Feedipedia	75	350	599	615	625	76	81	77	55	28	19	9	6	8
40	TheWood	62	242	508	551	554	81	62	75	103	201	84	11	49	8
41	PPMAC	132	397	487	488	494	25	36	37	150	43	9	7	13	8
42	GISD	113	323	456	458	458	35	60	76	54	40	37	12	16	8
43	UTSA	72	259	434	434	435	399	48	103	16	9	15	11	7	8
44	ECHO	46	186	341	343	491	22	83	95	40	29	9	5	1	8
45	Restoracion	81	238	317	317	317	17	13	8	294	235	7	7	0	7
46	Oxford400	163	370	291	393	393	27	26	57	28	28	6	3	31	8
47	ICRAF-gene	47	134	231	234	238	99	48	51	51	43	17	4	5	8
48	TFH	49	125	213	215	215	35	59	30	70	49	60	5	2	8
49	AdC	49	123	198	202	204	9	3	1	196	156	3	3	0	7
50	SoFT	6	81	191	211	282	4	8	5	17	15	0	1	0	6
51	Leaflets	53	138	186	187	194	59	92	49	33	23	17	11	0	7
52	EUFORGEN	22	41	106	109	110	31	8	71	2	17	1	0	83	7
53	AOCC	47	82	96	100	101	33	11	11	9	4	3	3	0	7
54	INBAR	2	22	96	100	111	8	69	42	3	3	1	0	0	6
55	ICRAF-nutri	43	75	91	95	100	31	19	21	16	10	6	5	0	7
56	Pacific	26	40	68	70	77	13	42	20	8	4	23	48	0	7
57	Tropitree	9	22	24	24	24	10	8	7	10	6	1	0	0	6
58	OPTIONs	10	12	12	12	12	7	2	1	1	1	0	0	0	5
59	GPS	380	4370	0	4370	4458	0	0	0	0	0	0	0	0
